# A clusterability measure for single-cell transcriptomics reveals phenotypic subpopulations

**DOI:** 10.1101/2021.05.11.443685

**Authors:** Maria Mircea, Mazène Hochane, Xueying Fan, Susana M. Chuva de Sousa Lopes, Diego Garlaschelli, Stefan Semrau

**Affiliations:** Leiden Institute of Physics, Leiden University, Leiden, The Netherlands; Leiden Academic Center for Drug Research, Leiden University, Leiden, The Netherlands; Department of Anatomy and Embryology, Leiden University Medical Center, Leiden, The Netherlands; Networks Unit, IMT School for Advanced Studies, Lucca, Italy

## Abstract

The ability to discover new cell populations by unsupervised clustering of single-cell transcriptomics data has revolutionized biology. Currently, there is no principled way to decide, whether a cluster of cells contains meaningful subpopulations that should be further resolved. Here we present SIGMA, a clusterability measure derived from random matrix theory, that can be used to identify cell clusters with non-random sub-structure, testably leading to the discovery of previously overlooked phenotypes.
