## Supplementary Table 1 for "A clusterability measure for single-cell transcriptomics reveals phenotypic subpopulations"

### Sheet: Sheet1
Data Set	Data description	Reference	Data download	Simulation parameters	Normalization Method	Protocol
Real scRNA-seq data sets
BMNC	Bone marrow mononuclear cells, one human donor	https://www.cell.com/cell/fulltext/S0092-8674(19)30559-8	R package SeuratData (V 0.2.1), "bmcite"	-	Seurat (V 3.1.5): NormalizeData	10X Chromium
fetal kidney	fetal kidney from W16 of gestation	https://journals.plos.org/plosbiology/ article?id=10.1371/journal.pbio.3000152	-	-	R package scran by original authors	10X Chromium
PBMC	Peripheral Blood Mononuclear Cells	https://support.10xgenomics.com/ single-cell-gene-expression/datasets/1.1.0/pbmc3k?	https://cf.10xgenomics.com/samples/cell/pbmc3k/ pbmc3k_filtered_gene_bc_matrices.tar.gz	-	scanpy (V 1.4.6) and seurat (V 3.9.9.9010) As described in the respective pipeline.	10X Chromium
RNA-mix	RNA was extracted from 3 cell lines (HCC827, H1975 and H2228) and mixed in different proportions.	https://www.nature.com/articles/s41592-019-0425-8	https://github.com/LuyiTian/sc_mixology	-	scran (V 1.14.6): quickCluster, computeSumFactors	CEL-seq2
Simulated data sets
Fig. 1b	Simulated data sets with 5 clusters	-	-	High signal-to-noise: nGenes = 1000, batchCells = 500, group.prob =c(0.03809524, 0.11904762, 0.20000000, 0.28095238, 0.36190476), path.nonlinearProb = 0, out.prob = 0.1, dropout.type = "none", lib.loc = 11, de.downProb = 0.5, de.prob = 0.1, seed = 3, de.facLoc = 0.1 Low signal-to-noise: nGenes = 1000, batchCells = 500, group.prob = c(0.03809524, 0.11904762, 0.20000000, 0.28095238, 0.36190476), pa…	Dividing by the total number of transcripts and multiplying by 10000	-
Fig. 1c, Extended Data Fig. 6a	Simulated data sets with 5 clusters	-	-	Parameters: nGenes = 1000, batchCells = N, group.prob = c(0.03809524, 0.11904762, 0.20000000, 0.28095238, 0.36190476), path.nonlinearProb = 0, out.prob = 0.1, dropout.type = "none", lib.loc = 11, de.downProb = 0.5, de.prob = seq(0, 0.15, length.out = 50), seed = 3, de.facLoc = 0.1 3 simulations: For N equal to 500, 1000 and 2000	Dividing by the total number of transcripts and multiplying by 10000	-
Fig. 1d, Extended Data Fig. 2bc, Extended Data Fig. 3a-c	Simulated data sets with 2 clusters	-	-	Varying DE genes: nGenes = 1000, batchCells = 500, group.prob = c(0.3, 0.7), path.nonlinearProb = 0, out.prob = 0.1, dropout.type = "none", lib.loc = 11, de.downProb = 0.5, de.prob = seq(0, 0.15, length.out = 50), seed = seed, de.facLoc = 0.1 Varying FC: nGenes = 1000, batchCells = 500, group.prob = c(0.3, 0.7), path.nonlinearProb = 0, out.prob = 0.1, dropout.type = "none", lib.loc = 11, de.downP…	Dividing by the total number of transcripts and multiplying by 10000	-
Extended Data Fig. 6 b-d	Simulated data set with 3 clusters	-	-	Parameters: nGenes = 1000, batchCells = 500, group.prob = c(0.65, 0.2, 0.15), path.nonlinearProb = 0, out.prob = 0.1, dropout.type = "none", lib.loc = 11, de.downProb = 0.5, de.prob = 0.1, seed = 69, de.facLoc = 0.1	Dividing by the total number of transcripts and multiplying by 10000	-
