## Supplementary Table 2 for "A clusterability measure for single-cell transcriptomics reveals phenotypic subpopulations"

### Sheet: General
Differential expression in sub-clusters in BMNC
Cluster	sub-cluster 1	sub-cluster 2	sub-cluster 3	sub-cluster 4
Progenitor RBC	Stage1	Stage2a	Stage2b	Stage3
Progenitor DC	cDC progenitors	pDC progenitors

### Sheet: Stage1
FDR	logFC	GeneName
6.93302e-58	1.55341	S100A6
5.252e-77	1.54024	FAM178B
4.32071e-31	1.52481	RPS2
6.27289e-38	1.37637	RPL23
1.72397e-56	1.37421	NPM1
4.00321e-33	1.37228	RPL37A
5.26286e-35	1.3662	RPS23
5.07704e-40	1.36165	RPL3
7.51008e-38	1.3572	RPLP0
3.20922e-48	1.35559	GAPDH
2.1499e-75	1.3337	SYNGR1
7.95333e-57	1.30991	HMGA1
5.00513e-37	1.29304	RPS18
2.06764e-34	1.28727	RPL7A
6.88216e-35	1.27724	RPL5
8.52994e-49	1.27311	HNRNPA1
1.64137e-43	1.26637	HSP90AA1
1.49808e-73	1.26419	ATPIF1
7.08867e-36	1.2599	RPL4
6.86959e-34	1.25099	RPL10A
2.10751e-34	1.23194	RPS17
1.1864e-30	1.22498	RPL14
5.61022e-35	1.22457	RPL36
5.7643e-31	1.21942	RPS5
3.0769e-31	1.20759	RPS12
3.63652e-81	1.20495	KCNH2
2.82706e-38	1.20257	EEF1B2
4.50872e-39	1.19526	EEF1A1
1.04336e-33	1.18168	RPSA
6.15747e-32	1.18111	RPL29
2.90768e-71	1.17278	HSPE1
1.24564e-55	1.16663	REXO2
1.05844e-23	1.15612	S100A4
3.31433e-27	1.15091	RPL8
1.24935e-52	1.14326	RPL22L1
7.15983e-29	1.14302	RPS16
8.2995e-31	1.14294	RPL37
5.11285e-59	1.1412	FTH1
3.51072e-29	1.13846	RPS20
1.12822e-29	1.12989	RPS3
2.89208e-32	1.12594	RPS9
3.78926e-38	1.12513	NCL
1.6719e-28	1.12203	RPS8
2.17029e-82	1.11895	GLRX
2.44039e-56	1.11083	RPS4X
1.10728e-32	1.10794	RPL9
2.85797e-32	1.09735	RPL13A
1.25857e-44	1.09643	TMEM14C
5.57274e-39	1.09328	H2AFZ
2.66201e-38	1.08999	HMGB1
1.87959e-28	1.08644	RPS3A
1.61917e-36	1.08558	GNB2L1
2.35504e-54	1.08362	HSPD1
2.01791e-36	1.08301	RPL10
4.85323e-32	1.08018	NACA
1.11627e-30	1.0801	RPS19
3.81684e-29	1.0794	PTMA
1.68064e-33	1.07939	RPL26
4.48983e-58	1.07688	HMGN1
3.21087e-49	1.07561	KIAA0101
8.06883e-32	1.07321	RPLP1
1.44425e-32	1.07319	RPS7
5.72827e-45	1.06856	HSP90AB1
2.70908e-47	1.06662	HIST1H4C
4.36799e-28	1.06055	RPL6
1.49928e-26	1.05647	RPS27A
2.02752e-36	1.05528	PPIA
5.99584e-53	1.05375	SERBP1
1.88683e-33	1.05269	RPL12
1.60122e-31	1.05146	RPS26
2.49174e-49	1.04376	RAN
7.25798e-30	1.04074	RPL27A
4.77206e-22	1.03805	MT-CO2
2.41348e-41	1.03515	ATP5G3
1.54033e-27	1.03446	RPS28
7.16779e-30	1.03192	RPL27
6.14368e-28	1.02893	RPS21
1.00505e-31	1.02867	RPL15
1.05566e-41	1.02865	NOP10
2.89808e-57	1.02245	ATP5G1
1.57026e-48	1.01478	RANBP1
7.1086e-38	1.01244	MT-ND5
8.20952e-43	1.01187	HSPA8
1.92836e-63	1.00064	CCT6A
2.36258e-76	0.999927	COX5A
3.17899e-48	0.997907	SNRPE
7.76866e-30	0.996173	RPL18A
3.09915e-31	0.994447	RPS6
1.32244e-31	0.99104	RPS14
1.67953e-43	0.988996	SLC25A3
7.80416e-31	0.988748	RPL19
4.07013e-33	0.987305	RPL13
8.72237e-29	0.986346	RPL24
7.40314e-46	0.983469	PRELID1
1.53059e-28	0.975485	RPS24
6.69888e-32	0.97311	RPL7
2.89448e-29	0.971808	RPL11
1.18256e-29	0.970616	RPS13
1.2277e-27	0.968945	RPL23A
1.77403e-27	0.965763	RPL41

### Sheet: Stage2a
FDR	logFC	GeneName
5.07866e-56	1.81155	RPS4X
9.41219e-57	1.74205	HNRNPA1
1.2349e-42	1.72296	RPS18
4.24454e-44	1.6364	RPL3
7.66802e-45	1.58149	EEF1A1
9.00342e-45	1.57021	EEF1B2
9.51432e-38	1.56839	RPS23
2.63515e-31	1.56536	RPS2
2.44463e-60	1.5639	NPM1
5.56707e-45	1.53597	GNB2L1
6.75265e-38	1.53404	RPL10A
1.9393e-33	1.52491	RPS8
2.42516e-38	1.50267	RPL5
1.81925e-50	1.49253	RPL39
6.73611e-97	1.4925	TMSB10
7.26243e-35	1.49218	RPL37A
1.23773e-34	1.46606	RPS3A
2.16891e-35	1.45616	RPL37
2.92279e-40	1.45596	RPL26
2.61037e-39	1.44053	RPS14
5.50559e-33	1.4353	RPS24
2.3702e-37	1.43223	RPL18A
2.82583e-42	1.42726	RPL10
5.56729e-95	1.41143	MYC
2.3469e-36	1.41057	RPL13
7.30521e-40	1.40761	RPL34
3.28675e-34	1.40745	RPS3
5.51069e-38	1.40145	RPLP0
5.99566e-38	1.39392	RPL4
9.51432e-38	1.38898	RPL23
1.76278e-35	1.3736	RPL7A
3.33323e-38	1.37128	RPL15
2.72714e-36	1.36169	RPS9
3.07345e-49	1.35819	GAPDH
9.31657e-33	1.35811	RPS5
2.79037e-36	1.352	RPL13A
1.19636e-32	1.35191	RPL6
1.0992e-38	1.35028	RPL7
3.81461e-39	1.34961	RPL12
5.36481e-38	1.34327	RPS6
1.89722e-36	1.33638	RPL9
2.41741e-74	1.3272	ACTG1
1.71006e-34	1.32483	RPS19
3.37706e-51	1.32391	SLC25A6
1.19847e-36	1.32071	RPL19
3.64814e-37	1.31223	RPS7
6.90812e-34	1.31106	RPL29
1.11309e-36	1.31054	RPLP1
1.1297e-41	1.3085	RPL32
5.19443e-35	1.29842	RPS17
4.05448e-34	1.29413	RPL23A
7.58675e-45	1.27785	EEF2
4.27573e-36	1.27009	RPL31
1.41785e-31	1.26815	RPS28
2.17599e-35	1.25812	RPS13
9.48635e-32	1.24902	RPS12
5.01886e-36	1.24175	RPS29
4.8332e-35	1.23575	RPL36
3.86703e-33	1.23285	RPL27A
2.17714e-31	1.23145	RPS15A
2.73342e-29	1.22816	RPS27A
1.92109e-30	1.22429	RPS20
8.78528e-34	1.21994	RPL11
7.15341e-79	1.21271	LDHB
8.57275e-30	1.21114	RPS21
4.16241e-46	1.19132	HINT1
3.30097e-28	1.19047	RPL22
9.00793e-34	1.18931	RPL28
1.32922e-79	1.18118	SOX4
7.24998e-30	1.17908	PTMA
4.89808e-106	1.17058	RP11-620J15.3
6.52521e-31	1.15953	RPS11
3.03127e-33	1.14966	RPSA
3.38902e-37	1.14634	RPS25
7.76675e-29	1.13872	RPL14
1.02125e-46	1.1306	HSP90AB1
8.59515e-109	1.12704	NAA38
4.483e-36	1.11775	RPS27
4.76122e-30	1.11287	RPL41
3.8663e-31	1.11058	RPL27
1.58539e-30	1.09827	RPL18
4.37485e-36	1.09673	RPL35A
1.08811e-30	1.09442	RPL24
1.71635e-27	1.08311	RPS16
4.97422e-35	1.08049	RPL30
4.24497e-61	1.07711	HMGN1
8.77823e-26	1.07654	RPL8
1.31035e-43	1.07554	EIF3E
9.87137e-32	1.07403	NACA
5.80449e-53	1.05484	ATP5G2
1.03081e-32	1.05372	RPL38
1.50254e-26	1.05343	RPL35
2.58166e-67	1.04852	STMN1
3.85224e-38	1.04521	PFN1
2.94672e-47	1.03033	GLTSCR2
4.62523e-39	1.02197	SET
1.92815e-28	1.01926	RPS15
9.49424e-105	1.01487	MIF
1.28432e-78	1.008	PRSS57
3.38407e-30	1.00491	BTF3

### Sheet: Stage2b
FDR	logFC	GeneName
1.92222e-212	3.74816	HBA2
3.40418e-167	3.66679	HBM
2.06941e-204	3.31149	HBA1
2.30334e-209	3.02371	HBB
2.33266e-180	2.82021	HBD
3.12278e-94	2.42849	GYPA
2.44078e-87	2.16411	CA1
4.61427e-89	2.16326	CA2
3.82982e-209	2.12334	AHSP
6.92681e-95	2.08445	SLC4A1
1.57405e-69	2.01073	GYPB
6.05252e-65	1.99346	HEMGN
5.96298e-65	1.91374	MGST3
2.60657e-129	1.70891	PRDX2
2.44987e-71	1.67832	HMGB2
2.35208e-74	1.45025	SLC25A37
1.55775e-57	1.24673	ALAS2
3.56235e-59	1.21512	HMBS
4.81101e-33	1.20619	H1F0
1.04239e-33	1.13803	RHCE
5.46425e-74	1.07678	BLVRB
5.18744e-45	1.06523	TUBA1B
5.97814e-32	1.04198	NUSAP1
1.77023e-40	1.02584	RHAG
4.5302e-19	0.997424	ARL6IP1
3.66084e-26	0.923315	UROD
2.5466e-38	0.922235	SNCA
7.56636e-27	0.919037	TSPO2
1.05524e-21	0.891928	CENPF
3.68127e-26	0.891447	MYL4
8.13066e-23	0.880627	PTTG1
9.4495e-30	0.879373	RGCC
1.08358e-32	0.87698	HAGH
3.3094e-32	0.870552	CPOX
8.0184e-28	0.852884	RAD23A
5.34917e-41	0.821183	SLC25A39
6.31711e-34	0.773157	GYPC
3.86283e-20	0.772493	TFDP1
6.49904e-21	0.770817	LBR
3.37762e-17	0.76711	PTMS
4.55513e-15	0.766024	CA3
1.51144e-22	0.761062	AQP1
1.48587e-22	0.759693	HIST1H4C
1.50029e-18	0.739762	GYPE
1.24071e-38	0.738851	TUBB
1.1246e-25	0.737115	EPB42
1.98439e-15	0.731205	UCP2
1.09117e-32	0.70749	SELENBP1
7.29373e-25	0.688956	TMEM56
2.61762e-18	0.673633	GCLM
2.83152e-33	0.6699	BSG
2.35516e-20	0.661969	CD36
9.31636e-24	0.656944	DMTN
2.40211e-19	0.645842	MKI67
3.64574e-20	0.640397	STOM
3.46965e-19	0.616872	H3F3A
5.0067e-23	0.615712	TUBB4B
1.79067e-16	0.604395	ACKR1
1.40816e-21	0.603787	SLC2A1
5.07304e-14	0.594482	CAT
1.0798e-18	0.586704	SOX6
2.66491e-22	0.585191	GUK1
7.00984e-22	0.569784	LGALS3
3.68105e-19	0.56527	TOP2A
2.17225e-21	0.56425	FAM210B
8.57112e-16	0.559345	TESC
2.10975e-22	0.554438	BIRC5
3.18175e-13	0.552806	RBX1
3.87889e-23	0.550775	FECH
5.96868e-11	0.54556	HMMR
3.83968e-10	0.54084	TFRC
8.38502e-13	0.536404	ANP32E
1.38742e-21	0.533112	MAP2K3
1.78631e-22	0.52919	TUBG1
5.42544e-12	0.523015	C21orf58
1.61239e-12	0.521866	MINPP1
1.01724e-13	0.510776	HTRA2
3.7025e-10	0.502996	PET100
1.48229e-13	0.50017	SPTA1
4.11168e-13	0.498531	RRM2
1.71679e-15	0.489281	CTSE
6.27982e-14	0.487632	CTSL
1.98807e-13	0.485876	ABCB10
1.78819e-15	0.485569	AK1
5.13974e-14	0.481083	SMIM1
1.6958e-17	0.473751	CALM3
1.91477e-14	0.470005	RHD
9.99921e-20	0.468673	SMC4
1.38082e-16	0.463924	UBE2T
2.09714e-15	0.463809	CCNB2
5.21347e-13	0.462541	OAT
8.50322e-13	0.462483	DLGAP5
9.62142e-18	0.455833	RFESD
8.69531e-12	0.455172	ASPM
6.25923e-16	0.453002	CR1L
4.51572e-18	0.445625	CALM2
3.36667e-09	0.444275	CCND3
1.57084e-10	0.437412	EIF2AK1
4.86391e-13	0.431843	CDK1
2.07283e-28	0.430129	HMGN2

### Sheet: Stage3
FDR	logFC	GeneName
2.91887e-49	2.84058	HBA2
2.09125e-48	2.40603	HBA1
7.19131e-61	2.24967	HBB
3.22937e-31	1.39689	HBD
1.0053e-29	1.16542	HBM
6.07297e-29	0.897732	SLC25A37
6.81727e-13	0.849576	BNIP3L
1.7055e-18	0.809764	SNCA
1.21536e-09	0.710452	TMCC2
8.22996e-06	0.705173	LYZ
7.62653e-12	0.705071	BPGM
2.13374e-09	0.64672	IFIT1B
4.27568e-07	0.631634	MKRN1
3.30731e-23	0.626203	SLC4A1
1.83452e-22	0.612968	ALAS2
4.30897e-05	0.598671	S100A8
9.77094e-07	0.593178	ARL4A
1.89536e-08	0.578068	NCOA4
2.80471e-43	0.52216	AHSP
1.46317e-07	0.514598	TRIM58
4.55313e-11	0.504758	SEC62
1.71091e-07	0.495902	KRT1
3.08113e-05	0.495244	CD52
0.000461652	0.477046	S100A9
3.3599e-07	0.465103	DCAF12
1.14535e-06	0.421653	HLA-A
1.09615e-06	0.405604	RNF11
2.67821e-16	0.394135	SELENBP1
1.08105e-05	0.391242	XPO7
1.22657e-12	0.386537	LGALS3
0.000264458	0.370859	LGALS1
0.000339004	0.363969	PIM1
0.00174653	0.36141	TYROBP
0.00241358	0.321354	TMSB4X
0.00096752	0.31943	FCN1
4.82055e-09	0.313153	PDZK1IP1
2.28302e-18	0.309284	GYPB
0.00283394	0.291089	LTB
0.00169136	0.274389	S100A11
0.00580827	0.274151	IGKC
0.000431494	0.273011	CORO1A
1.4335e-06	0.265858	CCNDBP1
0.000551389	0.264678	EVI2B
0.00061314	0.26103	TRAC
0.000627999	0.252048	HCST
0.000159807	0.250358	BCL2L1
5.83832e-08	0.233207	STOM
0.0119764	0.227005	TERF2IP
0.00659195	0.224641	IL32
0.00536716	0.220969	S100A10
5.80415e-05	0.220423	CPEB4
0.00834141	0.219912	TNRC6B
5.2559e-09	0.219449	TSPO2
0.0120517	0.219276	CCL5
0.00522032	0.218421	SERPINA1
6.72457e-05	0.216605	FAXDC2
0.00108114	0.215312	SH3BGRL3
3.19947e-09	0.214421	BSG
0.000807534	0.211736	UBE2H
0.00404535	0.211174	CD3E
0.0281472	0.210284	GABARAPL2
8.67508e-06	0.206992	ACSL6
6.25348e-21	0.205125	GYPA
0.000768264	0.202115	COTL1
0.00063779	0.198976	FLCN
4.53586e-05	0.197933	RBM38
0.00365758	0.197539	MS4A6A
0.00523434	0.196055	CYBB
0.0247925	0.193315	UBB
0.000339766	0.192626	CYBA
0.00655513	0.190275	C1orf162
0.0123713	0.189655	RNF10
0.0402787	0.188742	IGLC2
0.00479647	0.188722	CTSS
0.0110454	0.188682	MNDA
0.0135546	0.187338	IGLC3
0.00237582	0.184185	TBCEL
0.000653422	0.181347	RP11-20B24.2
0.000210732	0.18075	MARCH2
0.00393219	0.180352	GPCPD1
0.0121723	0.180247	FOS
0.0001715	0.175905	LINC00570
0.00313741	0.174651	CD3G
0.00170759	0.174062	EMC3
0.00133003	0.169541	FRMD4A
0.029691	0.167052	VCAN
0.00486823	0.166071	ITGB2
0.00626437	0.165638	SELL
0.00267736	0.163851	ANXA1
0.0108518	0.162051	FYB
0.000898266	0.160924	ARG1
0.0221075	0.159464	BTG1
0.00553505	0.158619	CD48
0.0286232	0.158395	CD3D
0.0206674	0.156812	S100A12
0.0378535	0.154444	KLRB1
2.23421e-07	0.151975	SLC2A1
0.0145777	0.151963	CFP
0.0223026	0.149705	LGALS2
0.0483873	0.14882	AKAP8L

### Sheet: cDC progenitors
FDR	logFC	GeneName
6.84384e-41	3.79809	LYZ
1.06223e-28	2.14521	S100A6
1.11927e-22	1.82516	S100A4
8.07133e-31	1.68184	S100A9
4.09635e-23	1.60394	COTL1
1.17967e-15	1.49026	S100A10
5.47091e-51	1.47545	CSTA
2.18139e-31	1.36847	LST1
1.48798e-51	1.34318	MNDA
4.2497e-27	1.24261	TSPO
1.31617e-23	1.23406	ANXA1
3.51589e-15	1.18956	S100A8
4.6947e-43	1.17421	RNASE2
5.9607e-26	1.16384	S100A11
5.60136e-15	1.1365	ANXA2
5.34044e-43	1.08286	CEBPD
3.5972e-22	1.0253	FCN1
1.1827e-07	1.00663	LGALS1
6.88483e-30	0.990116	SPI1
1.13925e-08	0.961348	CST3
8.92048e-09	0.957169	FOS
1.04493e-20	0.940382	ITGB2
1.93381e-13	0.935363	AIF1
2.18735e-39	0.932512	CFP
2.86519e-11	0.916983	FCER1G
1.17367e-30	0.898448	TIMP1
2.75475e-20	0.882297	C1orf162
9.48602e-11	0.870596	SRGN
3.44202e-11	0.866486	HLA-DRB5
6.26115e-19	0.821205	FTL
9.5867e-12	0.81667	HLA-DRB1
2.76282e-11	0.803277	SH3BGRL3
1.48096e-09	0.799973	TYROBP
5.03157e-09	0.759404	GSTP1
1.14109e-20	0.734069	VCAN
1.04288e-10	0.731085	FCER1A
1.24751e-10	0.725377	CD63
8.23863e-08	0.698679	HLA-DQB1
3.93622e-08	0.698264	SAMHD1
8.70071e-08	0.693855	HLA-DQA1
1.93518e-08	0.693127	EMP3
9.38703e-14	0.689916	ANXA5
7.37079e-14	0.684864	JUNB
3.26333e-18	0.681655	RETN
5.50864e-07	0.66927	TPI1
2.58568e-09	0.656013	PRELID1
2.08279e-06	0.648661	ENO1
2.38212e-21	0.648457	FGL2
4.85271e-10	0.631701	C20orf27
1.79898e-15	0.620922	LY86
3.93622e-08	0.601967	HLA-DPB1
2.84027e-07	0.594951	ARPC1B
3.94983e-16	0.578905	TMSB4X
1.74942e-11	0.576947	TYMP
1.14109e-20	0.575927	IGSF6
1.06707e-11	0.574006	RAB32
9.55099e-06	0.557154	GRN
8.73471e-08	0.545473	HLA-DRA
8.91951e-13	0.545425	KCTD12
1.55036e-19	0.53851	CPVL
1.0116e-05	0.538026	AP2S1
9.76247e-08	0.533366	PPA1
4.89609e-20	0.530214	TMSB10
6.48956e-10	0.529754	EFHD2
3.95914e-06	0.523605	CSTB
1.05458e-14	0.511833	ENHO
5.1103e-15	0.51173	CFD
2.25225e-11	0.509925	BLVRB
3.18579e-13	0.505481	CAST
8.30541e-12	0.502712	RBPJ
2.5008e-19	0.497147	FGR
2.84774e-05	0.491632	MRPL33
6.10151e-06	0.477934	AREG
9.48602e-11	0.477605	TNFSF13B
4.11291e-08	0.476935	CTSH
1.13925e-08	0.474311	PPT1
3.87454e-15	0.472964	CLEC10A
6.25665e-12	0.471683	CASP1
0.000224493	0.46959	NAA38
8.25498e-08	0.467434	DUSP23
1.54948e-08	0.464061	FLNA
4.07218e-13	0.460573	CAPN2
2.46077e-05	0.455091	C10orf54
0.000751566	0.454867	PKM
4.36305e-17	0.453826	PLBD1
3.53454e-05	0.453037	RNH1
1.2064e-05	0.451775	GLIPR1
0.000182417	0.44924	CTSS
1.61109e-05	0.449184	APLP2
3.97555e-05	0.447506	TKT
5.01212e-12	0.440111	MGST1
0.0012509	0.439037	IGFBP7
7.91305e-06	0.43235	DDX21
0.000626785	0.426265	PSAP
6.34829e-10	0.418679	RPL8
1.90786e-08	0.418217	RAB31
3.12005e-11	0.416197	GLIPR2
1.13869e-13	0.415011	CEBPB
0.00198056	0.414601	HLA-DPA1
4.91381e-05	0.410397	CD48

### Sheet: pDC progenitors
FDR	logFC	GeneName
3.65161e-21	2.38362	IGLL1
3.45961e-24	1.85708	IRF8
1.91034e-29	1.71233	PLAC8
2.00369e-15	1.65436	JCHAIN
3.93553e-24	1.39662	TCF4
3.93553e-24	1.32247	ITM2C
2.3464e-16	1.27459	SOX4
2.36317e-24	1.16719	STMN1
1.11934e-18	1.11457	C12orf75
2.33751e-12	1.10998	IRF7
3.96275e-20	1.10192	CCDC50
1.05458e-14	1.07571	NUCB2
0.000467564	1.06982	HIST1H4C
1.46094e-11	1.05772	SCT
3.54024e-15	1.01171	UGCG
6.85901e-16	1.00697	ADA
9.38268e-09	0.995909	TUBB
2.76282e-11	0.972843	IGKC
5.98186e-11	0.935462	MZB1
1.31617e-23	0.912093	SRP14
3.52725e-13	0.881242	FAM129C
3.17334e-11	0.877357	APP
3.5412e-08	0.868875	PTPRS
2.58356e-10	0.853896	SPIB
3.75541e-13	0.852453	SEC61B
6.30868e-09	0.784162	KIAA0101
2.93191e-10	0.781974	BCL11A
1.94722e-09	0.778504	HERPUD1
1.04464e-08	0.74481	PLD4
5.07489e-08	0.733771	TYMS
5.32988e-08	0.72083	UHRF1
2.16447e-09	0.716867	DDAH2
1.20021e-10	0.714895	UBE2J1
1.71039e-09	0.704687	TSPAN13
2.18665e-14	0.701133	PLP2
2.10448e-08	0.670248	RNASEH2B
1.09482e-07	0.647512	DSTN
5.1123e-07	0.639206	C12orf57
1.65024e-05	0.634194	CKS1B
3.2665e-10	0.631584	HMGB1
2.35498e-10	0.618349	VAMP8
1.00845e-07	0.613206	C1orf228
1.2069e-06	0.605243	SVIP
3.74914e-07	0.602314	SEPT6
0.00959748	0.593928	UBE2C
8.05617e-07	0.590361	CIRBP
3.38719e-07	0.586694	SEL1L3
1.50562e-06	0.585767	HMGA1
3.32215e-07	0.583313	HNRNPA0
2.99225e-05	0.583172	DUT
2.08279e-06	0.581631	PLEK
6.47998e-06	0.58033	RAC2
9.76247e-08	0.577223	CHST12
9.76247e-08	0.575079	ERCC1
1.35501e-08	0.571361	SUMO2
1.81926e-05	0.570672	MARCKSL1
0.00264723	0.563781	TOP2A
7.11167e-10	0.563373	MALAT1
4.45132e-07	0.561539	BLNK
6.90122e-06	0.561319	CDK1
1.24196e-05	0.561089	ODC1
8.48687e-06	0.55971	RP11-620J15.3
0.000400211	0.541966	ALOX5AP
3.21758e-07	0.537372	HMGN2
8.84566e-07	0.533904	IQGAP2
1.10646e-06	0.532437	ERP29
1.0116e-05	0.530749	LILRA4
6.84349e-06	0.529638	IDH2
1.07764e-06	0.524777	CXXC5
0.000137038	0.518255	PPP1R14B
0.000146196	0.516843	UBB
0.00127234	0.515581	NUSAP1
7.7645e-05	0.514961	CDKN2D
1.1827e-07	0.51388	CCDC189
6.00496e-05	0.513812	NREP
1.61533e-05	0.513017	TTC3
8.19789e-06	0.512819	GLUL
5.01177e-05	0.510993	TMED10
1.12714e-06	0.508585	OCIAD2
1.84256e-05	0.506998	RBBP4
2.55144e-06	0.503975	LAIR1
0.0166763	0.503098	HMGB2
4.79614e-07	0.500028	SHD
3.90401e-05	0.498539	ZWINT
4.33281e-06	0.497003	CD47
1.70357e-05	0.491096	SPCS1
0.00100134	0.490265	SMC4
2.45142e-05	0.482477	OPN3
6.45312e-05	0.482275	DCK
0.00020219	0.477365	CD164
3.84568e-05	0.462031	CARHSP1
0.000402289	0.461526	SSR2
0.0027428	0.461119	SEC61G
8.46993e-06	0.452559	IDH3A
5.33064e-05	0.451654	MAPKAPK2
0.000785799	0.45129	APEX1
3.62534e-05	0.445049	SNHG7
1.9012e-05	0.44464	RP1-244F24.1
8.85099e-05	0.441695	DNAJC1
0.000890304	0.430791	NUCKS1
